# Emo-FilM: A multimodal dataset for affective neuroscience using naturalistic stimuli

**DOI:** 10.1101/2024.02.26.582043

**Authors:** Elenor Morgenroth, Stefano Moia, Laura Vilaclara, Raphael Fournier, Michal Muszynski, Maria Ploumitsakou, Marina Almató-Bellavista, Patrik Vuilleumier, Dimitri Van De Ville

## Abstract

The extensive Emo-FilM dataset stands for **Emo**tion research using **Fil**ms and f**M**RI in healthy participants. This dataset includes detailed emotion annotations by 44 raters for 14 short films with a combined duration of over 2½ hours, as well as recordings of respiration, heart rate, and functional magnetic resonance imaging (fMRI) from a different sample of 30 individuals watching the same films. The detailed annotations of experienced emotion evaluated 50 items including ratings of discrete emotions and emotion components from the domains of appraisal, motivation, motor expression, physiological response, and feeling. Quality assessment for the behavioural data shows a mean inter-rater agreement of 0.38. The parallel fMRI data was acquired at 3 Tesla in four sessions, accompanied with a high-resolution structural (T1) and resting state fMRI scans for each participant. Physiological recordings during fMRI included heart rate, respiration, and electrodermal activity (EDA). Quality assessment indicators confirm acceptable quality of the MRI data. This dataset is designed, but not limited, to studying the dynamic neural processes involved in emotion experience. A particular strength of this data is the high temporal resolution of behavioural annotations, as well as the inclusion of a validation study in the fMRI sample. This high-quality behavioural data in combination with continuous physiological and MRI measurements makes this dataset a treasure trove for researching human emotion in response to naturalistic stimulation in a multimodal framework.
