## Supplementary Tables for "Emo-FilM: A multimodal dataset for affective neuroscience using naturalistic stimuli"

### Sheet: Supplementary Table 1 Item desc
Short title	Group	Short explanation	Long Explanation	Lower Pole	Upper Pole	Included in Annot study	Included in fMRI study	Ground truth available	Inter rater Agreement (16 films)	Inter rater Agreement (14 films)	Agreement between validation and consensus annotation
Standards	Appraisal	It was incongruent with your standards and ideas	A situation is congruent with your standards or ideas, if what is happending and how people are acting is in line with your personal values and you would consider it as fair. Move the gauge up the more the situation alignes with your standards and ideas and down if what is happening violates them. You may use the middle of the scale for situations that are neutral with regards to your standards a…	NotMyStandards	MyStandards	1	1	1	0.38074	0.401421	0.185431
PleasantSelf		It was unpleasant for you	Pleasant discribes a situation that was generally positive for you. Move the gauge up the more pleasant you perceive the situation and down as the situation is more unpleasant. You may use the middle of the scale for situation that are neither positive or negative.	Unpleasant Me	Pleasant For Me	1	1	1	0.515534	0.522938	0.544101
SocialNorms		It violated laws or socially accepted norms	A situation is congruent with social norms, if what is happening and how people are acting is in line with your cultures expectations regarding social rules and behaviour. Move the gauge up the more the situation is conform with your laws or social norms and down if what is happening violates these ideas. You may use the middle of the scale for situations that are neutral with regards to laws and…	NotSocialNorms	SocialNorms	1	1	1	0.379572	0.397603	0.49199
PleasantOther		It was unpleasant for somebody else	Pleasant for somebody else discribes a situation that you perceive as generally positive for somebody else. Move the gauge up the more pleasant you perceive the situation is for somebody else and down as the situation is more unpleasant for them. You may use the middle of the scale for situation that are neither positive or negative. If you find conflict with different characters in the movie foc…	UnpleasantOthers	PleasantOthers	1	1	1	0.584899	0.607495	0.68163
GoalsOther		It was important and relevant for the goals or needs of somebody	Important and relevant for the goals or needs of somebody is a situation that will help somebody achieve their wants and needs. Move the gauge up in situations that are important and relevant for somebodys goals and down for situations that are irrelevant. If you find conflict with different characters in the movie focus on the character you feel most invested in.	NotOthersGoals	MeetOthersGoals	1	1	1	0.257767	0.258156	0.089325
Controlled		The event was uncontrolled	Controlled is an event that could have been averted or stopped. Move the gauge up the more controlled you perceive the situation and down as the situation is less controlled i.e. uncontrolled.	Uncontrolled	EventControlled	1	1	1	0.439463	0.475257	0.557056
Predictable		The event was unpredictable	An event is predictable and could have been forseen. Move the gauge up the more predictable you perceive the situation to be an down for situations that are unpredictable.	Unpredictable	EventPredictable	1	1	1	0.208313	0.211756	0.324257
Suddenly		The event occurred suddenly	A sudden event occurred without much lead up or warning, the situation changed from one moment to another. Move the gauge up the more surprising and sudden an event occurred.	Not Suddenly	EventSuddenly	1	1	1	0.268853	0.284575	0.37542
Agent		Agent	Rate the degree to which the event is caused by a human agent (including personified animals and machines) versus caused by chance. Move the gauge up the more you think the event was caused by a human agent and down the more it is caused by change. Use the middle of the scale if influences are even or if the cause was neither human nor chance.	ChanceCaused	HumanCaused	1	1	1	0.283566	0.293237	0.257924
Urgency		There was no urgency in the situation	There is urgency in the situation to act. Move up the gauge to indicate that there is urgency in the situation, move it down if the situation is not urgent.	Not Urgent	Situation Urgent	1	1	1	0.540745	0.557774	0.523359
Consequences		The consequences were predictable	The consequences of the event are predictable and could be forseen. Move the gauge up to indicate more predictable consequences of a situation. Move it down if the situations consequences are unpredictable.	Unpredictable	ResultPredictable	1	0	0	0.115932	na
Lips	Expression	You pressed lips together	You press your lips together. Move the gauge up to indicate pressing your lips together. When your lips are relaxed move the gauge down.	Relax Lips	Press Lips	1	1	1	0.30053	0.32801	0.222946
Tears		You had tears in your eyes	You have tears in your eyes, feel your eyes tearing up. Move the gauge up as you perceive tearing in your eyes. Move it down if your eyes are dry, that is no more tears than usual.	Dry Eyes	Tears In My Eyes	1	1	1	0.389298	0.437255	0.414998
Jaw		You felt your jaw drop	Move the gauge up as you feel your jaw drop. Move it down if your jaw is closed in a relaxed position.	Jaw Closed	Feel Jaw Drop	1	0	0	-0.0041739	na
Eyebrows		You felt your eyebrows go up	Move the gauge up as you feel your eyebrows go up. Move it down as your eyebrows are relaxed in their normal position.	BrowsRelaxed	BrowsRaised	1	1	1	0.289178	0.329677	0.264189
Smile		You smiled	Move the gauge up as you observe yourself smiling. Move it down as you are not smiling.	Did Not Smile	Smiled	1	1	1	0.303947	0.284981	0.422683
Frown		You frowned	Move the gauge up as you observe yourself frowning. Move it down as you are not frowning.	Did Not Frown	Frowned	1	1	1	0.331249	0.349645	0.521445
EyesOpen		You opened your eyes widely	Move the gauge up as you open your eyes widely. Move it down as you close your eyes or look away. You may use the middle of the scale to indicate your eyes being relaxed and opened as normal.	Close Eyes	OpenEyesWide	1	0	0	0.063403	na
Movement		You made abrupt body movements	Move the gauge up as you made abprupt body movements. Move it down as you observe yourself sitting very still.	Sat Very Still	Move Abpruptly	1	0	0	0.0691788	na
Stop	Motivation	You felt the urge to stop what was happening	Move the gauge up as you feel the urge to intervene and stop what is happening. Move it down if you do not feel an urge to stop what is happening.	Don't Want Stop	Want Stop Event	1	1	1	0.500333	0.535294	0.703425
Undo		You wanted to undo what was happening	Move the gauge up as you feel the desire to undo what is happening. Move it down as you do not feel an urge to undo what is happening.	Don't Want Undo	Want Undo Event	1	1	1	0.43732	0.466399	0.539555
Repeat		You wanted the ongoing situation to last or be repeated	Move the gauge up as you want the ongoing situation to last or be repeated. Move it down if you don't want it to last or be repeated. You may use the middle of the scale if you are indifferent with respects to the situation to last or be repeated.	NotWantRepeat	WantLastRepeat	1	1	1	0.389927	0.423418	0.469836
Oppose		You wanted to oppose someone or something (situation)	Move the gauge up if you want to oppose someone, something or the situation as a whole. Move the gauge down if you do not feel an urge to oppose someone or something.	NotWantOppose	Want To Oppose	1	1	1	0.460498	0.46129	0.553754
Attention		You felt motivated to pay attention to what was going on	Move the gauge up as you feel more motivated to pay attention to what was going on. Move it down if you feel disinterested in paying attention. You may use the middle of the scale if you feel indifferent with respect to the situation being repeated.	Disinterested	Captured	1	1	1	0.402932	0.419044	0.12063
Tackle		You felt like tackling the situation and do something	Move the gauge up if you feel like tackling the situation and doing something. Move it down as you do not feel an urge to takle the situation.	NotDoSomething	WantDoSth	1	1	1	0.345987	0.354742	0.375929
Command		You wanted to be in command of others	Move the gauge up as you want command others. Move it down as you do not feel an urge to be in command of others.	Don'tWant	WantCommand	1	1	1	0.243221	0.259858	0.207985
Support		You wanted someone to be there to provide help or support	Move the gauge up if you want someone to be there to provide help or support. Move it down as you do not feel the desire for someone to be there for support or help. You may use the middle of the scale if you are indifferent with regards to someone being there to provide help and support.	Don'tWantHelp	WantHelp	1	1	1	0.239218	0.261066	0.347671
Move		You wanted to move	Move the gauge up as you feel like you want to move. Move it down as you do not feel an urge to move.	Don't Want Move	Want To Move	1	1	1	0.413307	0.430267	0.420363
Care		You wanted to take care of another person or cause	Move the gauge up if you want to take care of another person or cause. Move it down as you do not feel the urge to take care of another person or cause.	NotCareFor	WantToCareFor	1	1	1	0.336375	0.382469	0.392486
Bad	Feeling	You felt bad	Move the gauge up as you feel bad. Move it down as you feel less bad.	Feel Bad	Feel Bad	1	1	1	0.443834	0.484924	0.607446
Good		You felt good	Move the gauge up as you feel good. Move it down as you feel less good.	Not Feel Good	Feel Good	1	1	1	0.52699	0.552656	0.523448
Calm		Your felt calm	Calm is the response to quiet and peaceful conditions. For example, you may experience calm when you are in a safe situation. Move the gauge up as you feel more calm. Move it down if you feel more restless.	Feel Restless	Feel Calm	1	1	1	0.4248	0.44782	0.644748
Strong		You felt strong	Move the gauge up as you feel strong. Move it down as you feel weak. You may use the middle of the scale to indicate feeling neither particularly strong nor weak.	Feel Weak	Feel Strong	1	1	1	0.495431	0.491548	0.376115
IntenseEmotion		You experienced an intense emotional state	Move up the gauge as you experience an intense emotional state. Move it down as you do not feel intense emotions.	No Intense Emoti	Intense Emotion	1	1	1	0.395479	0.422324	0.615629
Alert		You felt tired	Move the gauge up as you feel alert and attentive. Move it down as you feel tired. You may use the middle of the scale to describe a level of alertnes that is 'normal' for you.	Feel Tired	Feel Alert	1	1	1	0.237568	0.25191	0.131143
AtEase		You felt at ease	Move the gauge up as you feel at ease. Move it down as you feel more nervous. You may use the middle of the scale to indicate a state of neither feeling particularly at ease nor feeling nervous.	Feel Nervous	Feel At Ease	1	1	1	0.33359	0.383573	0.561513
Muscle	Physiology	You experienced muscle tensions (whole body)	Move the gauge up as you experience muscle tensions in your whole body. Move it down as you experience your muscles relaxing. You may use the middle of the scale for what you perceive as your normal level of muscle tension.	Muscles Relax	Muscles Tense	1	1	1	0.38115	0.416475	0.408478
Heartrate		You experienced heart rate changes	Move the gauge up as you experience your heartbeat going faster. Move it down as you experience your heartbeat going slower. You may use the middle of the scale for what you perceive as your normal heartrate.	Heartbeat Slower	Heartbeat Faster	1	0	1	0.348293	0.371916
Breathing		You experienced breathing changes	Move the gauge up as you experience your breathing getting faster. Move it down as you feel your breathing going slower. You may use the middle of the scale to describe what you experience normal breathing.	Breathing Slower	Breathing Faster	1	0	0	0.138859	na
Throat		You had a feeling of a lump in the throat	Move the gauge up as you feel a lump in your throat. Move it down as your throat feels clear as usual.	Throat Clear	Lump In Throat	1	1	1	0.369722	0.375326	0.232927
Stomach		You have stomach discomfort	Move the gauge up as you feel discomfort in your stomach. Move it down as your stomach feels comfortable as normal.	Stomach Normal	Stomach Unwell	1	1	1	0.409779	0.451994	0.315319
Warm		You felt warm	Move the gauge up as you felt physically warm. Move it down if you feel physically cold. You may use the middle of the scale to describe feeling at a temperature that is 'normal' for you.	Felt Cold	Felt Warm	1	0	1	0.2468	0.26106
Anger	Discrete Emotion	Anger	Anger is a feeling of irritation or rage towards another person or situation. Move up the gauge as you feel increasing anger. Move it down as you do not feel angry.	Not Angry	Angry	1	1	1	0.399449	0.426782	0.360222
Guilt		Guilt	Guilt is the response when a person regrets having violated agreements, principles, or values. For example, you may experience guilt when some behaviours or situations violate your own values or moral code. Move the gauge up as you feel guity. Move it down as you feel less guilty.	Not Guilty	Guilty	1	1	1	0.37232	0.415513	0.390342
WarmHeartedness		WarmHeartedness	Warm-hearted is a feeling of sympathy, affection, kindness, and cordiality for situations or people. For example, you may experience warm-hearted when you witness an event that you find very positive and comforting. Move the gauge up as you feel more warm-hearted. Move it down if you do not feel warm-hearted towards the situation or the people in it.	NotWarmHeart	WarmHearted	1	1	1	0.389755	0.384263	0.334315
Disgust		Disgust	Disgust is the response to sights, situations, and actions that we do not accept. For example, you may experience disgust when someone behaves in a way that you disapprove. Move the gauge up as you feel disgusted. Move it down as you do not feel disgusted.	Not Disgusted	Disgusted	1	1	1	0.354557	0.375535	0.415246
Happiness		Happiness	Happiness is a feeling of joy opposite to feeling sad. Move the gauge up as you feel more happy. Move it down as you feel less happy.	Not Happy	Happy	1	1	1	0.461495	0.464884	0.649717
Fear		Fear	Fear is the response to concrete physical and psychological threats. For example, you may experience fear when your/someone’s life, health, or well-being is threatened. Move up the gauge as you feel fearful. Move it down as you feel less fearful.	Not Fearful	Fearful	1	1	1	0.404923	0.431289	0.476713
Regard		Regard	Regard is a feeling of respect and sympathy towards another person. Opposite to regard; contempt is a feeling of moral superiority, disrespect, and aversion towards another person. Move the gauge up as you feel regard. Move it down as you feel contempt. You may use the middle of the scale if you feel neither regard nor contemt.	Contempt	Regard	1	1	1	0.407947	0.431599	0.080289
Anxiety		Anxiety	Anxiety is a feeling of tension, apprehension, worry, and nervousness. For example, you may experience anxiety when you worry about something that is happening or might happen in the future. Move up the gauge as you feel more anxious. Move it down as you feel less anxious.	Not Anxious	Anxious	1	1	1	0.438569	0.482098	0.561003
Satisfaction		Satisfaction	Satisfaction is the response to the fulfilment of our wishes, expectations, and needs. Move the gauge up as you feel more satisfied. Move it down as you feel dissatisfied. You may use the middle of the scale to describe a neutral state of being neither satisfied nor dissatisfied.	Dissatisfied	Satisfied	1	1	1	0.407807	0.412264	0.53468
Pride		Pride	Pride is a feeling of pleasure or satisfaction with ones achievements. Shame is a feeling of humiliation or distress when a person is conscious of their wrongdoings or faults. Move the gauge up as you feel more proud. Move it down as you feel more ashamed. You may use the middle of the scale if you feel neither pride nor shame.	Ashamed	Proud	1	1	1	0.301555	0.278395	0.363405
Surprise		Surprise	Surprise is the response to sudden expected events. For example, you may experience surprise when you are in unusual situations or someone acts unexpectedly. Move the gauge up as you feel more surprised. Move it down as you feel less surprise.	Not Surprised	Surprised	1	1	1	0.296745	0.309043	0.327997
Love		Love	Love is a strong feeling of liking some people very much and being attached to them. For example, you may experience love when you like a person, a child, or a lover very much. Move the gauge up as you feel more love. Move it down as you feel less love.	No Love	Love	1	1	1	0.366462	0.368852	0.40247
Sad		Sadness	Sadness is the response to the loss of an object or a person to which you are attached. Move the gauge up as you feel more sad. Move it down as you do not feel sad	Not Sad	Sad	1	1	1	0.475103	0.507819	0.562714

### Sheet: Supplementary Table 2 Sample De
	Annotation Sample (N = 42)		fMRI Sample (N = 30)
	Mean	SD	Mean	SD
DASS_dep	6.4	7.37216	7.8	8.49503
DASS_anx	3.875	5.47342	5.5	6.03867
DASS_str	7.375	7.69844	11	8.86683
BAS_d	2.79605	0.600831	2.925	0.521726
BAS_f	2.94737	0.590344	3.09167	0.570403
BAS_r	3.35789	0.503303	3.28	0.4686
BIS	2.95113	0.475867	3	0.560235
BIG5_ext	26.8571	5.38549	26.8	5.67754
BIG5_agr	37.6905	4.6249	33	6.51788
BIG5_con	34.3095	4.97549	30.2667	6.08522
BIG5_neu	19.8095	5.78576	25.2667	5.22549
BIG5_ope	38.8571	5.43508	37.4	5.80487
ERQ_cr	20.0476	7.35826	27.6	5.70904
ERQ_es	10.2857	4.87545	13.9	5.73766

### Sheet: Supplementary Table 3 Detailed 
	Chatter	Sintel	Spaceman	Superhero	BigBuckBunny	ToClaireFromSonny	LessonLearned	YouAgain	TearsOfSteel	AfterTheRain	FirstBite	TheSecretNumber	Payload	BetweenViewings	Mean
PleasantOther	0.659207	0.738352	0.729161	0.645948	0.771532	0.699748	0.548141	0.647733	0.303439	0.326572	0.760464	0.368653	0.472644	0.596811	0.5906
Urgency	0.801648	0.600898	0.673238	0.631795	0.689735	0.516763	0.549029	0.632319	0.452152	0.637724	0.240602	0.582045	0.237944	0.56295	0.557774
Good	0.74708	0.753653	0.614439	0.72872	0.218314	0.921668	0.66684	0.608517	0.22644	0.562395	0.416576	0.30862	0.426516	0.537414	0.552656
Stop	0.570613	0.752994	0.416323	0.66875	0.671093	0.422847	0.613934	0.504758	0.717643	0.533609	0.336634	0.520817	0.389752	0.37435	0.535294
PleasantSelf	0.587156	0.795869	0.576159	0.535849	0.549884	0.58275	0.439911	0.721911	0.530307	0.327339	0.437061	0.321015	0.435329	0.480586	0.522938
Strong	0.61212	0.532613	0.742534	0.607139	0.369173	0.863711	0.487495	0.344528	0.156813	0.20276	0.591435	0.430644	0.158574	0.53825	0.474128
Sad	0.0934627	0.718185	0.518541	0.874082	0.313676	0.62428	0.470218	0.649216	0.118489	0.468251	0.338786	0.263978	0.708697	0.467039	0.47335
Bad	0.665808	0.65411	0.504106	0.612802	0.316783	0.642622	0.1595	0.455592	0.384649	0.309928	0.461825	0.464427	0.713764	0.212842	0.468483
Anxiety	0.625617	0.616291	0.5747	0.505597	0.373188	0.482372	0.673202	0.417107	0.530283	0.355115	0.317079	0.506424	0.432188	0.138874	0.467717
Oppose	0.404705	0.663193	0.535625	0.466118	0.66528	0.387375	0.614141	0.55141	0.636053	0.317426	0.268412	0.2418	0.261656	0.444867	0.46129
Happiness	0.33839	0.725465	0.733407	0.529876	0.526844	0.727437	0.336693	0.47522	0.623919	0.0539407	0.190865	0.379754	0.153316	0.503082	0.449872
Calm	0.74666	0.678322	0.635316	0.394727	0.43848	0.540058	0.515873	0.531522	0.472697	0.449141	0.0257649	0.334903	0.237198	0.268822	0.44782
Stomach	0.725814	0.555659	0.388948	0.536653	0.533866	0.416179	0.496475	0.333115	0.433489	0.509106	0.175523	0.351885	0.458646	0.186882	0.435874
Regard	0.69769	0.463536	0.682514	0.489048	0.545562	0.489894	0.46887	0.402112	0.0541774	0.461588	0.563228	0.0378862	0.687374	-0.00109611	0.431599
Move	0.668382	0.420387	0.430591	0.401555	0.448787	0.6192	0.590631	0.577652	0.486083	0.211725	0.513605	0.374843	0.186984	0.0933113	0.430267
Controlled	0.721465	0.479517	0.752556	0.65411	0.457329	0.122604	0.380464	0.29759	0.540772	0.57902	0.118124	0.423343	0.00412937	0.469375	0.4286
Anger	0.356812	0.596731	0.886399	0.42736	0.595439	0.378299	0.449702	0.525733	0.351605	0.180362	0.463472	0.212915	0.487543	0.0625686	0.426782
Undo	0.695082	0.415395	0.383469	0.490876	0.617894	0.460344	0.391345	0.61867	0.381141	0.409059	0.163735	0.178022	0.310931	0.390702	0.421905
Tears	0.00455925	0.665793	0.754001	0.657657	0.606505	0.772387	0.544543	-0.0631053	0.148713	0.256779	0.432967	0.333217	0.497618	0.18782	0.414247
Satisfaction	0.810368	0.574779	0.787587	0.432668	0.358789	0.535671	0.51057	0.558787	0.14041	0.250842	0.117296	0.307692	0.111515	0.274719	0.412264
Fear	0.821561	0.405289	0.67159	0.47372	0.39076	0.490728	0.369463	0.407688	0.479557	0.332426	0.0410308	0.463055	0.00560114	0.386527	0.409928
IntenseEmotion	0.889196	0.360545	0.356051	0.485879	0.108955	0.52871	0.317061	0.199166	0.414726	0.632911	0.305364	0.617648	0.412047	0.0785298	0.407628
Standards	0.575384	0.477283	0.655271	0.357536	0.556307	0.052303	0.397773	0.458524	0.284029	0.271489	0.484888	0.324021	0.477337	0.247751	0.401421
Guilt	0.333413	0.700357	0.599218	0.309315	0.436512	0.249218	0.347878	0.590205	0.145551	0.27448	0.417817	0.402988	0.422967	0.385331	0.401089
Repeat	0.52367	0.432444	0.512691	0.571731	0.427638	0.286904	0.422965	0.51634	0.429581	0.197172	0.52683	0.171298	0.234727	0.241686	0.392548
Care	0.856159	0.382244	-0.0884648	0.619502	0.453017	0.545228	0.560321	0.109534	0.612714	0.516246	0.0759131	0.276139	0.210583	0.278653	0.386271
AtEase	0.618742	0.574118	0.482922	0.180909	0.498619	0.451489	0.434339	0.333211	0.31749	0.354303	0.379682	0.338243	0.239002	0.16695	0.383573
SocialNorms	0.33871	0.477024	0.733161	0.512474	0.362444	0.329491	0.487553	0.457902	0.146248	0.301756	0.242183	0.255826	0.426062	0.27059	0.38153
Throat	0.648273	0.551038	0.450295	0.454472	0.0676061	0.385624	0.294094	0.359642	0.279253	0.185009	0.776492	0.410622	0.275254	0.11689	0.375326
WarmHeartedness	0.500733	0.661583	0.781214	0.270503	0.568672	0.184419	0.670976	0.191212	0.473666	0.0963906	0.0748591	0.0659882	0.0798771	0.506107	0.366157
Disgust	0.136727	0.550627	0.394451	0.621677	0.718619	0.244029	0.425056	0.26505	0.256739	0.269983	0.505999	0.140488	0.377346	0.143901	0.360764
Attention	0.68589	0.486834	-0.0775355	0.38899	0.583944	0.378874	0.597871	0.224384	0.558541	0.440933	0.321484	0.280584	0.118522	0.00235412	0.356548
Tackle	0.650454	0.311555	0.434404	0.414947	0.606452	0.202905	0.327431	0.159135	0.66046	0.346519	0.186331	0.333884	0.019536	0.312375	0.354742
Muscle	0.543277	0.428806	0.589347	0.311042	0.464881	0.376228	0.457814	0.202367	0.519177	0.242267	-0.0403447	0.333496	0.12837	0.393754	0.353606
Love	0.206508	0.200479	0.604251	0.535408	0.463286	0.573266	0.511	0.243396	0.388048	0.134417	0.534642	-0.0897133	0.142671	0.121735	0.326385
Eyebrows	0.84173	0.60197	0.234463	0.395556	0.264211	0.145224	0.346162	0.111713	0.466993	0.290539	0.222711	0.0451271	0.230106	0.172255	0.312054
Heartrate	0.820196	0.345926	0.361027	0.39942	0.18242	0.32012	0.252314	0.186027	0.133832	0.403374	0.0733851	0.176297	0.166556	0.496413	0.308379
Frown	0.452715	0.316407	0.493701	0.308251	0.392344	0.319248	0.242563	0.37164	0.0834564	0.257846	0.215123	0.409732	0.200008	0.154194	0.301231
Agent	0.140161	0.590718	0.367119	0.142442	0.682963	0.542689	0.485408	0.0982549	0.43783	-0.203484	0.443559	0.0723881	0.368277	-0.0630008	0.293237
Suddenly	0.399642	0.399133	0.115291	0.426581	0.244239	0.413143	0.129137	0.324919	0.204633	0.222039	0.113774	0.308164	0.251801	0.223311	0.2697
Pride	-0.0660565	0.785717	0.614794	-0.0434412	0.528422	-0.0374044	0.237248	0.288057	0.226937	0.484823	0.0128608	0.134845	0.227613	0.280804	0.262515
Warm	0.595968	0.468506	0.434339	0.24753	0.305943	0.278951	0.128078	0.236719	0.123929	0.272859	0.211393	0.0822745	0.0908071	0.177542	0.26106
Command	0.434423	0.436391	0.518262	0.158949	0.360279	0.0939173	0.445591	0.2451	0.383468	0.0677363	0.154427	0.27452	0.0883487	-0.0233985	0.259858
Smile	0.0196534	0.589922	0.739627	0.238329	0.282951	0.102311	0.25137	0.337853	0.204417	0.0508706	0.135456	0.0841872	0.0300406	0.514039	0.255788
Surprise	0.315322	0.335159	0.298475	0.246567	0.187995	0.307415	0.217809	0.362458	0.151471	0.245855	0.00975096	0.274351	0.467435	0.128981	0.253503
Support	0.610108	0.312891	0.45521	0.466342	0.195394	0.57596	0.0965717	0.0614983	0.138407	0.0624428	0.356417	0.0988656	-0.0326931	0.0567119	0.246723
Lips	0.301812	0.499082	0.355011	0.451972	0.383795	0.199331	0.282553	0.140921	0.0185598	0.0371946	0.120825	0.227374	0.177239	0.0874567	0.234509
Alert	0.613951	0.165887	0.114466	0.269827	0.160977	0.182765	0.233797	0.0701614	0.376226	0.386701	0.156211	0.347817	0.106118	0.0962985	0.234372
GoalsOther	0.141478	0.263899	0.0784966	-0.0337019	0.2513	0.701361	-0.111169	0.210979	0.275137	-0.0227214	0.483111	0.323369	0.217002	0.410904	0.227818
Predictable	0.576525	0.23762	0.0255911	0.285825	0.0135959	0.12348	0.149751	0.300263	0.111817	0.119071	-0.0195196	0.0685308	0.176437	0.103171	0.162297
Mean	0.521179	0.515024	0.492487	0.435198	0.424254	0.415083	0.398327	0.357094	0.339843	0.293483	0.289122	0.283906	0.274146	0.26518	nan
